## Supplemental Table 1 for "Uncovering Protein Ensembles: Automated Multiconformer Model Building for X-ray Crystallography and Cryo-EM"

### Sheet: Sheet1
PDB	Resolution	SpaceGroup	Unit Cell Dim1	Unit Cell Dim2	Unit Cell Dim3	Unit Cell Angle1	Unit Cell Angle2	Unit Cell Angle3	qFit_Rwork	qFit_Rfree	Deposited_Rwork	Deposited_Rfree	Rfree_Differences	Rgap_deposited	Rgap_qFit	Rfree_improve
1BN6	1.50004	P21212	93.52	79.97	43.16	90	90	90	0.119	0.142	0.127	0.153	0.011	-0.026	-0.023	1
1BQC	1.50001	P212121	43.702	46.058	132.511	90	90	90	0.124	0.159	0.134	0.169	0.01	-0.035	-0.035	1
1E0W	1.2	P212121	70.25	46.93	86.39	90	90	90	0.1114	0.1171	0.098	0.124	0.0069	-0.026	-0.0057	1
1EHD	1.39547	P212121	31.92	41.29	76.45	90	90	90	0.1605	0.1978	0.229	0.267	0.0692	-0.038	-0.0373	1
1EW4	1.40092	P3221	44.178	44.178	98.286	90	90	120	0.154	0.187	0.162	0.191	0.004	-0.029	-0.033	1
1FO9	1.50058	P212121	40.478	82.423	102.48	90	90	90	0.125	0.154	0.13	0.165	0.011	-0.035	-0.029	1
1G8A	1.23263	P21	46.376	41.098	54.168	90	98.26	90	0.127	0.159	0.141	0.178	0.019	-0.037	-0.032	1
1G9O	1.49999	P3221	51.568	51.568	58.947	90	90	120	0.142	0.177	0.145	0.175	-0.002	-0.03	-0.035	0
1H13	1.29971	P212121	50.874	90.509	97.228	90	90	90	0.135	0.153	0.129	0.149	-0.004	-0.02	-0.018	0
1JND	1.30003	P3221	106.345	106.345	89.987	90	90	120	0.132	0.145	0.135	0.157	0.012	-0.022	-0.013	1
1KOE	1.5	P212121	45.56	53.95	65.85	90	90	90	0.115	0.146	0.129	0.159	0.013	-0.03	-0.031	1
1LMI	1.33058	P6522	43.129	43.129	228.798	90	90	120	0.171	0.201	0.18	0.219	0.018	-0.039	-0.03	1
1LZL	1.30018	P3221	71.431	71.431	105.675	90	90	120	0.141	0.168	0.15	0.182	0.014	-0.032	-0.027	1
1N7E	1.46009	P6522	40.267	40.267	222.872	90	90	120	0.1894	0.2246	0.2	0.238	0.0134	-0.038	-0.0352	1
1NA5	1.44859	P212121	38.37	50.93	102.38	90	90	90	0.149	0.18	0.156	0.186	0.006	-0.03	-0.031	1
1NOA	1.50004	P212121	27.43	34.08	102.42	90	90	90	0.1208	0.1564	0.128	0.1683	0.0119	-0.0403	-0.0356	1
1NWA	1.49966	P212121	40.55	64.11	73.56	90	90	90	0.1388	0.1644	0.146	0.173	0.0086	-0.027	-0.0256	1
1OLR	1.22018	P43212	49.231	49.231	165.517	90	90	90	0.1342	0.1544	0.134	0.153	-0.0014	-0.019	-0.0202	0
1P3C	1.5	C2221	59.494	85.437	82.147	90	90	90	0.1121	0.1399	0.115	0.138	-0.0019	-0.023	-0.0278	0
1QK8	1.70112	P212121	38.39	50.7	70.82	90	90	90	0.158	0.187	0.169	0.189	0.002	-0.02	-0.029	1
1R26	1.40002	P212121	37.878	51.725	57.389	90	90	90	0.147	0.181	0.198	0.168	-0.013	0.03	-0.034	0
1RL0	1.40022	P21	37.568	78.654	43.136	90	105.39	90	0.1141	0.1435	0.129	0.163	0.0195	-0.034	-0.0294	1
1TJE	1.50002	P212121	43.566	45.243	116.602	90	90	90	0.145	0.183	0.153	0.197	0.014	-0.044	-0.038	1
1TP6	1.50003	C2	96.802	36.309	29.57	90	100.71	90	0.1307	0.1773	0.142	0.178	0.0007	-0.036	-0.0466	1
1TUA	1.50072	P21	50.71	28.987	69.924	90	95.85	90	0.158	0.186	0.158	0.19	0.004	-0.032	-0.028	1
1TZV	1.35002	P3121	60.2	60.2	87.724	90	90	120	0.162	0.176	0.164	0.181	0.005	-0.017	-0.014	1
1U9C	1.35008	P43	66.183	66.183	53.905	90	90	90	0.1548	0.1785	0.16	0.18	0.0015	-0.02	-0.0237	1
1UAI	1.20166	P21	40.925	47.234	50.307	90	90.22	90	0.121	0.146	0.126	0.152	0.006	-0.026	-0.025	1
1UKF	1.29892	P212121	43.601	49.596	75.705	90	90	90	0.1545	0.1853	0.158	0.182	-0.0033	-0.024	-0.0308	0
1ULR	1.30007	P212121	29.911	45.727	49.958	90	90	90	0.157	0.194	0.164	0.198	0.004	-0.034	-0.037	1
1UOY	1.50022	C2221	43.615	58.436	53.415	90	90	90	0.127	0.149	0.129	0.153	0.004	-0.024	-0.022	1
1V8E	1.50027	P3221	74.221	74.221	73.518	90	90	120	0.154	0.186	0.155	0.191	0.005	-0.036	-0.032	1
1VF8	1.3095	P21	50.611	60.123	60.106	90	94.67	90	0.133	0.159	0.145	0.175	0.016	-0.03	-0.026	1
1WVH	1.50036	I4	75.68	75.68	48.69	90	90	90	0.1746	0.203	0.183	0.208	0.005	-0.025	-0.0284	1
1X3O	1.50001	P43212	93.368	93.368	26.047	90	90	90	0.169	0.2	0.178	0.206	0.006	-0.028	-0.031	1
1Y9U	1.38687	P212121	59.39	71.47	74.82	90	90	90	0.137	0.16	0.149	0.172	0.012	-0.023	-0.023	1
1YZM	1.50205	P212121	26.366	42.236	43.059	90	90	90	0.193	0.207	0.18	0.204	-0.003	-0.024	-0.014	0
1Z21	1.49984	P4132	85.662	85.662	85.662	90	90	90	0.168	0.218	0.182	0.226	0.008	-0.044	-0.05	1
1ZHV	1.4998	C2221	52.122	76.445	62.044	90	90	90	0.138	0.171	0.154	0.194	0.023	-0.04	-0.033	1
2BV9	1.50002	P212121	49.828	63.646	100.021	90	90	90	0.112	0.14	0.12	0.148	0.008	-0.028	-0.028	1
2CG7	1.20102	P21212	52.651	29.419	51.009	90	90	90	0.1577	0.1857	0.163	0.193	0.0073	-0.03	-0.028	1
2CYG	1.45001	P212121	48.27	53.93	113.55	90	90	90	0.116	0.143	0.127	0.158	0.015	-0.031	-0.027	1
2E3H	1.4507	P3221	54.937	54.937	57.27	90	90	120	0.1336	0.1602	0.134	0.158	-0.0022	-0.024	-0.0266	0
2ERF	1.4501	P21	43.31	40.489	60.086	90	106.99	90	0.149	0.185	0.158	0.197	0.012	-0.039	-0.036	1
2ERW	1.40261	P212121	25.765	45.377	56.771	90	90	90	0.145	0.169	0.151	0.163	-0.006	-0.012	-0.024	0
2FQ3	1.32243	P212121	44.226	44.309	48.792	90	90	90	0.148	0.164	0.158	0.173	0.009	-0.015	-0.016	1
2FR2	1.50423	I222	60.847	73.483	80.64	90	90	90	0.14	0.173	0.15	0.175	0.002	-0.025	-0.033	1
2GRC	1.50007	P21	29.86	30.33	66.82	90	90.28	90	0.204	0.237	0.204	0.228	-0.009	-0.024	-0.033	0
2H14	1.48	C2221	78.76	98.06	80.79	90	90	90	0.138	0.17	0.146	0.179	0.009	-0.033	-0.032	1
2I49	1.33787	P1	44.66	49.68	57.57	87.57	81.2	75.2	0.1159	0.1348	0.13	0.153	0.0182	-0.023	-0.0189	1
2IWN	1.35001	P41212	41.816	41.816	106.047	90	90	90	0.167	0.19	0.159	0.189	-0.001	-0.03	-0.023	0
2IXM	1.50003	P212121	48.243	70.41	95.534	90	90	90	0.166	0.1921	0.148	0.183	-0.0091	-0.035	-0.0261	0
2JIC	1.50039	P21	40.57	38.83	57.34	90	110.61	90	0.116	0.1364	0.119	0.149	0.0126	-0.03	-0.0204	1
2LIS	1.35001	P212121	51.41	45.31	81.14	90	90	90	0.145	0.165	0.136	0.179	0.014	-0.043	-0.02	1
2OZF	1.50001	I222	43.304	54.715	96.724	90	90	90	0.207	0.228	0.181	0.207	-0.021	-0.026	-0.021	0
2P4H	1.40378	P21212	69.103	91.85	63.186	90	90	90	0.134	0.155	0.147	0.166	0.011	-0.019	-0.021	1
2P52	1.50005	P212121	45.235	59.939	70.462	90	90	90	0.139	0.168	0.147	0.178	0.01	-0.031	-0.029	1
2RKQ	1.50001	P212121	37.559	57.438	71.49	90	90	90	0.1383	0.1647	0.133	0.171	0.0063	-0.038	-0.0264	1
2UWR	1.3428	P212121	25.524	27.902	81.151	90	90	90	0.204	0.235	0.199	0.233	-0.002	-0.034	-0.031	0
2VIM	1.38088	P21	32.666	34.586	40.381	90	106.63	90	0.157	0.195	0.166	0.203	0.008	-0.037	-0.038	1
2WMF	1.50001	P212121	50.84	90.49	116.78	90	90	90	0.116	0.145	0.127	0.159	0.014	-0.032	-0.029	1
2WWE	1.25002	P3221	53.42	53.42	75.13	90	90	120	0.1427	0.1679	0.142	0.172	0.0041	-0.03	-0.0252	1
2X25	1.2	P212121	42.222	52.404	89.236	90	90	90	0.132	0.15	0.144	0.161	0.011	-0.017	-0.018	1
3A7L	1.30107	C2	46.485	52.045	46.833	90	93.057	90	0.124	0.161	0.142	0.17	0.009	-0.028	-0.037	1
3BOK	1.23833	P21	49.478	66.427	65.142	90	99.469	90	0.142	0.171	0.164	0.176	0.005	-0.012	-0.029	1
3CO1	1.4	P21212	47.188	85.365	32.161	90	90	90	0.203	0.233	0.186	0.222	-0.011	-0.036	-0.03	0
3CX2	1.20113	I41	48.848	48.848	95.132	90	90	90	0.195	0.222	0.199	0.218	-0.004	-0.019	-0.027	0
3DVW	1.50001	P212121	44.0804	46.4183	79.9301	90	90	90	0.147	0.179	0.151	0.189	0.01	-0.038	-0.032	1
3EUR	1.30002	P212121	33.145	43.428	98.692	90	90	90	0.144	0.171	0.145	0.17	-0.001	-0.025	-0.027	0
3EYE	1.45003	C2	81.8776	31.4131	60.3393	90	103.826	90	0.159	0.198	0.165	0.202	0.004	-0.037	-0.039	1
3EZM	1.50007	P3221	48.068	48.068	79.08	90	90	120	0.1549	0.1899	0.145	0.187	-0.0029	-0.042	-0.035	0
3FTD	1.44221	P212121	43.087	57.383	87.618	90	90	90	0.145	0.185	0.159	0.195	0.01	-0.036	-0.04	1
3HP4	1.35	P6122	83.82	83.82	130.95	90	90	120	0.1435	0.1584	0.152	0.171	0.0126	-0.019	-0.0149	1
3I35	1.40008	P2	25.348	23.235	44.716	90	92.467	90	0.162	0.2	0.167	0.203	0.003	-0.036	-0.038	1
3PZ9	1.41958	P212121	55.463	83.352	92.179	90	90	90	0.134	0.155	0.147	0.163	0.008	-0.016	-0.021	1
3Q6L	1.40003	P212121	32.6475	54.004	75.2369	90	90	90	0.162	0.196	0.182	0.221	0.025	-0.039	-0.034	1
3S4M	1.29801	P212121	42.924	44.792	69.036	90	90	90	0.151	0.17	0.166	0.191	0.021	-0.025	-0.019	1
3SH4	1.5	P212121	39.95	54.655	64.353	90	90	90	0.1448	0.1772	0.148	0.189	0.0118	-0.041	-0.0324	1
3T0H	1.1988	I222	65.287	88.934	99.672	90	90	90	0.14	0.153	0.137	0.154	0.001	-0.017	-0.013	1
3VZ6	1.50328	P21212	75.492	79.9	35.192	90	90	90	0.176	0.2199	0.194	0.24	0.0201	-0.046	-0.0439	1
3WP5	1.31802	P64	92.857	92.857	43.144	90	90	120	0.138	0.158	0.149	0.173	0.015	-0.024	-0.02	1
3ZNY	1.19636	P212121	44.569	45.586	117.403	90	90	90	0.125	0.146	0.143	0.157	0.011	-0.014	-0.021	1
4AM1	1.25001	P212121	56.72	70.39	81.99	90	90	90	0.164	0.198	0.177	0.209	0.011	-0.032	-0.034	1
4DMV	1.50001	P21212	66.08	153.03	66.26	90	90	90	0.138	0.167	0.151	0.177	0.01	-0.026	-0.029	1
4HDE	1.317	P212121	34.985	48.468	88.551	90	90	90	0.129	0.164	0.132	0.166	0.002	-0.034	-0.035	1
4I2T	1.40049	P21	33.798	47.186	38.573	90	95.406	90	0.156	0.186	0.159	0.186	0	-0.027	-0.03	1
4JMI	1.50006	P213	89.5401	89.5401	89.5401	90	90	90	0.136	0.16	0.141	0.169	0.009	-0.028	-0.024	1
4LTT	1.28013	P212121	26.656	36.589	87.024	90	90	90	0.146	0.181	0.157	0.193	0.012	-0.036	-0.035	1
4MQM	1.34627	P212121	60.643	68.119	75.104	90	90	90	0.138	0.16	0.153	0.175	0.015	-0.022	-0.022	1
4OU0	1.39973	P65	69.556	69.556	23.567	90	90	120	0.2172	0.2449	0.205	0.239	-0.0059	-0.034	-0.0277	0
4P47	1.30001	P212121	54.1831	68.6951	76.431	90	90	90	0.145	0.179	0.153	0.179	0	-0.026	-0.034	1
4P48	1.35001	P212121	51.78	58.379	69.048	90	90	90	0.1192	0.1538	0.129	0.163	0.0092	-0.034	-0.0346	1
4PQD	1.33165	P212121	32.755	49.025	65.141	90	90	90	0.133	0.164	0.14	0.17	0.006	-0.03	-0.031	1
4R9F	1.39957	P21	53.715	62.238	60.025	90	116.511	90	0.139	0.177	0.148	0.181	0.004	-0.033	-0.038	1
4RWU	1.24901	P212121	31.645	43.564	65.572	90	90	90	0.141	0.156	0.151	0.167	0.011	-0.016	-0.015	1
4RZ9	1.28	P212121	41.886	61.848	67.71	90	90	90	0.14	0.165	0.148	0.165	0	-0.017	-0.025	1
4S31	1.44844	P21	48.846	70.242	60.744	90	109.662	90	0.156	0.185	0.164	0.197	0.012	-0.033	-0.029	1
4UR4	1.45098	P212121	32.26	39.69	44.22	90	90	90	0.1593	0.1814	0.147	0.181	-0.0004	-0.034	-0.0221	0
4UWW	1.43501	P21212	55.94	72.6	37.1	90	90	90	0.162	0.189	0.188	0.212	0.023	-0.024	-0.027	1
4W7V	1.43	P212121	79.186	81.756	48.168	90	90	90	0.1629	0.2005	0.132	0.173	-0.0275	-0.041	-0.0376	0
4WFV	1.4	C2	125.94	36.59	36.47	90	95.858	90	0.147	0.171	0.15	0.183	0.012	-0.033	-0.024	1
4WXT	1.20004	P1	26.07	29.86	31.08	82.636	87.645	66.838	0.129	0.153	0.132	0.159	0.006	-0.027	-0.024	1
4YUD	1.2803	P21212	86.574	26.711	35.015	90	90	90	0.162	0.2	0.175	0.202	0.002	-0.027	-0.038	1
4ZHW	1.39057	P41212	40.65	40.65	155.173	90	90	90	0.1801	0.2116	0.173	0.197	-0.0146	-0.024	-0.0315	0
4ZOT	1.4	P212121	46.736	59.462	64.011	90	90	90	0.144	0.177	0.151	0.177	0	-0.026	-0.033	1
5C9Y	1.49943	P212121	35.506	57.918	62.476	90	90	90	0.2152	0.2788	0.202	0.237	-0.0418	-0.035	-0.0636	0
5E8S	1.45381	P212121	41.559	77.715	90.238	90	90	90	0.1381	0.1612	0.141	0.172	0.0108	-0.031	-0.0231	1
5EBH	1.20002	P43212	78.801	78.801	37.267	90	90	90	0.1809	0.2152	0.16	0.193	-0.0222	-0.033	-0.0343	0
5EOP	1.34682	P21212	85.664	37.559	33.012	90	90	90	0.159	0.189	0.169	0.2	0.011	-0.031	-0.03	1
5F7V	1.4	P21	49.034	37.639	90.426	90	93.214	90	0.1247	0.1587	0.135	0.169	0.0103	-0.034	-0.034	1
5GQP	1.29592	P212121	50.964	53.372	71.135	90	90	90	0.148	0.166	0.152	0.172	0.006	-0.02	-0.018	1
5H1D	1.494	P43212	55.02	55.02	96.8	90	90	90	0.158	0.194	0.169	0.204	0.01	-0.035	-0.036	1
5IHW	1.15	P1	39.26	41.56	51.1401	95.59	97.55	99.55	0.153	0.169	0.151	0.173	0.004	-0.022	-0.016	1
5ILS	1.08536	P3121	50.186	50.186	69.332	90	90	120	0.128	0.158	0.138	0.176	0.018	-0.038	-0.03	1
5JH1	1.45001	P212121	48.2199	55.9776	103.258	90	90	90	0.146	0.172	0.152	0.178	0.006	-0.026	-0.026	1
5MR1	1.19906	P212121	43.974	49.612	53.027	90	90	90	0.187	0.209	0.167	0.19	-0.019	-0.023	-0.022	0
5P0S	1.19988	P21	45.248	72.968	52.581	90	109.465	90	0.1341	0.151	0.126	0.141	-0.01	-0.015	-0.0169	0
5X4R	1.49758	P212121	51.615	86.609	88.098	90	90	90	0.156	0.185	0.165	0.191	0.006	-0.026	-0.029	1
5X5J	1.40088	P3221	65.258	65.258	50.321	90	90	120	0.1813	0.2155	0.169	0.199	-0.0165	-0.03	-0.0342	0
5Z2S	1.50001	P212121	25.15	25.39	72.57	90	90	90	0.1911	0.2346	0.204	0.245	0.0104	-0.041	-0.0435	1
5Z8P	1.34985	P65	92.59	92.59	80.36	90	90	120	0.136	0.153	0.146	0.159	0.006	-0.013	-0.017	1
6AIB	1.50302	P212121	70.564	85.313	31.724	90	90	90	0.1572	0.1919	0.161	0.194	0.0021	-0.033	-0.0347	1
6AIS	1.298	P21	33.003	54.876	66.19	90	100.538	90	0.138	0.1639	0.144	0.176	0.0121	-0.032	-0.0259	1
6CAF	1.30401	P61	79.987	79.987	101.312	90	90	120	0.116	0.143	0.133	0.151	0.008	-0.018	-0.027	1
6EH0	1.48676	P212121	51.684	72.26	97.463	90	90	90	0.178	0.215	0.15	0.178	-0.037	-0.028	-0.037	0
6GKX	1.40119	P43212	36.323	36.323	216.813	90	90	90	0.207	0.243	0.179	0.214	-0.029	-0.035	-0.036	0
6GMP	1.35004	C2221	28.64	69.96	102.92	90	90	90	0.163	0.193	0.155	0.199	0.006	-0.044	-0.03	1
6GV3	1.2008	P212121	32.924	50.382	93.776	90	90	90	0.156	0.191	0.171	0.199	0.008	-0.028	-0.035	1
6HEQ	1.22601	P212121	30.04	37.15	83	90	90	90	0.13	0.158	0.151	0.178	0.02	-0.027	-0.028	1
6IQF	1.45702	C2	80.987	52.862	32.41	90	110.382	90	0.156	0.19	0.161	0.197	0.007	-0.036	-0.034	1
6JL3	1.30295	P41212	70.927	70.927	28.122	90	90	90	0.151	0.18	0.158	0.173	-0.007	-0.015	-0.029	0
6JYM	1.49994	P212121	55.325	104.955	137.739	90	90	90	0.126	0.153	0.134	0.165	0.012	-0.031	-0.027	1
6KVE	1.31949	P212121	44.175	67.823	87.991	90	90	90	0.173	0.204	0.177	0.213	0.009	-0.036	-0.031	1
6MDH	1.36901	I212121	66.546	68.426	72.538	90	90	90	0.176	0.192	0.19	0.2	0.008	-0.01	-0.016	1
6NFS	1.4969	P212121	30.584	34.753	94.679	90	90	90	0.159	0.191	0.163	0.202	0.011	-0.039	-0.032	1
6QNV	1.19999	P41212	77.829	77.829	71.934	90	90	90	0.159	0.181	0.146	0.163	-0.018	-0.017	-0.022	0
6RJI	1.48002	P212121	30.266	43.46	126.343	90	90	90	0.164	0.202	0.174	0.207	0.005	-0.033	-0.038	1
6UFW	1.27974	C2221	51.092	55.176	89.427	90	90	90	0.145	0.164	0.153	0.175	0.011	-0.022	-0.019	1
6UT9	1.207	P21	47.04	32.448	50.997	90	94.645	90	0.133	0.163	0.153	0.184	0.021	-0.031	-0.03	1
7AA8	1.25008	P3221	52.82	52.82	81.72	90	90	120	0.207	0.231	0.177	0.195	-0.036	-0.018	-0.024	0
7BVT	1.47001	P6122	92.077	92.077	161.584	90	90	120	0.163	0.19	0.163	0.199	0.009	-0.036	-0.027	1
7EQ4	1.25005	P43212	36.605	36.605	140.546	90	90	90	0.168	0.207	0.16	0.185	-0.022	-0.025	-0.039	0
7JJK	1.40009	P212121	33.77	35.7	52.91	90	90	90	0.2117	0.2362	0.152	0.181	-0.0552	-0.029	-0.0245	0
7O0J	1.40001	P212121	39.014	58.931	71.288	90	90	90	0.204	0.225	0.188	0.205	-0.02	-0.017	-0.021	0
									0.1465	0.1771	0.152	0.1795	0.0066	-0.03	-0.029
